# Cul3 substrate adaptor SPOP targets Nup153 for degradation

**DOI:** 10.1101/2023.05.13.540659

**Authors:** Joseph Y. Ong, Jorge Z. Torres

## Abstract

SPOP is a Cul3 substrate adaptor responsible for degradation of many proteins related to cell growth and proliferation. Because mutation or misregulation of SPOP drives cancer progression, understanding the suite of SPOP substrates is important to understanding regulation of cell proliferation. Here, we identify Nup153, a component of the nuclear basket of the nuclear pore complex, as a novel substrate of SPOP. SPOP and Nup153 bind to each other and colocalize at the nuclear envelope and some nuclear foci in cells. The binding interaction between SPOP and Nup153 is complex and multivalent. Nup153 is ubiquitylated and degraded upon expression of SPOP^WT^ but not its substrate binding-deficient mutant SPOP^F102C^. Depletion of SPOP via RNAi leads to Nup153 stabilization. Upon loss of SPOP, the nuclear envelope localization of spindle assembly checkpoint protein Mad1, which is tethered to the nuclear envelope by Nup153, is stronger. Altogether, our results demonstrate SPOP regulates Nup153 levels and expands our understanding of the role of SPOP in protein and cellular homeostasis.
