## Supplementary material for "Cul3 substrate adaptor SPOP targets Nup153 for degradation": STable1_Reagents

### Sheet: Plasmids
Item #	Plasmid name	Plasmid Source	Plasmid Identifier/Catalog Number
1	pDONR221 (empty vector)	Invitrogen	12536017
2	pgLAP1 (empty vector)	Addgene	Addgene Plasmid #19702
3	pCS2-3xHA (empty vector)	Torres lab (UCLA)	PMID: 26929214
4	pCS2-Myc (empty vector)	Torres lab (UCLA)	PMID: 26929214
5	pCS2-FLAG-S Tag (empty vector)	Torres lab (UCLA)	PMID: 26929214
6	pEGFPx3-Nup153	Jan Ellenberg (EMBL Heidelberg)	PMID: 11448991
7	pDONR221 Nup50 (no stop codon)	DNASU plasmid repository	HsCD00296748
8	pDONR221 KPNA6 (no stop codon)	DNASU plasmid repository	HsCD00040555
9	pCS2-3xHA Cdc20	Peter Jackson lab (Stanford University)	PMID: 15469984
10	pCS2-3xHA Plk1	Peter Jackson lab (Stanford University)	PMID: 15469984
11	pDONR223 SPOP WT	Addgene	Addgene Plasmid #81856
12	pDONR223 SPOP F102C	Addgene	Addgene Plasmid #81642
13	pDONR223 SPOP E50K	Addgene	Addgene Plasmid #81631
14	pDONR221 Nup153	This paper
15	pDONR221 Nup50	This paper
16	pDONR221 KPNA6	This paper
17	pDONR221 Cdc20	This paper
18	pDONR221 Plk1	This paper
19	pCS2-FLAG-S Tag Cdc20	This paper
20	pCS2-FLAG-S Tag Plk1	This paper
21	pCS2-FLAG-S Tag Nup50	This paper
22	pCS2-FLAG-S Tag KPNA6	This paper
23	pCS2-FLAG-S Tag LCMT1	Torres lab (UCLA)	PMID: 25839665
24	pgLAP1 SPOP WT	This paper
25	pgLAP1 SPOP F102C	This paper
26	pGLAP1 SPOP E50K	This paper
27	pCS2-FLAG-S Tag Nup153	This paper
28	pCS2-Myc Nup153	This paper
29	pgLAP1 Nup153 NPC (aa 1-619)	This paper
30	pgLAP1 Nup153 NPCZnF (aa 1-872)	This paper
31	pgLAP1 Nup153 ZnF (aa 620-873)	This paper
32	pgLAP1 Nup153 ZnFFG (aa 620-1475)	This paper
33	pgLAP1 Nup153 FG (aa 873-1475)	This paper
34	pCS2-FLAG-S Nup153 NPC (aa 1-619)	This paper
35	pCS2-FLAG-S Tag Nup153 NPCZnF (aa 1-872)	This paper
36	pCS2-FLAG-S Tag Nup153 ZnF (aa 620-873)	This paper
37	pCS2-FLAG-S Tag Nup153 ZnFFG (aa 620-1475)	This paper
38	pCS2-FLAG-S Tag Tag Nup153 FG (aa 873-1475)	This paper
39	pCS2-FLAG-S Tag Nup153 NPC 304AAA	This paper
40	pCS2-FLAG-S Tag Nup153 NPC 480AAA	This paper
41	pCS2-FLAG-S Tag Nup153 NPC 562AAA	This paper
42	pCS2-FLAG-S Tag Nup153 NPC 3xAAA (304AAA, 480AAA, 562AAA)	This paper
43	pCS2-3xHA SPOP WT	This paper
44	pCS2-3xHA SPOP F102C	This paper
45	pOG44	Invitrogen	V600520
46	pgLAP2-SPOP WT	This paper
47	pgLAP2 (empty vector)	Addgene	Addgene Plasmid #19703

### Sheet: Oligonucleotides
Item #	Name	Sequence (given 5' to 3')	Comments
1	SPOP siRNA #100		Millipore Sigma siRNA ID: SASI_Hs01_00034100
	Sense	GUCAACAUUUCUGGCCAGA[dT][dT]
	Antisense	UCUGGCCAGAAAUGUUGAC[dT][dT]
2	SPOP siRNA #101		Millipore Sigma siRNA ID: SASI_Hs01_00034101
	Sense	GAAAUGGUGUUUGCGAGUA[dT][dT]
	Antisense	UACUCGCAAACACCAUUUC[dT][dT]
3	SPOP siRNA #102		Millipore Sigma siRNA ID: SASI_Hs01_00034102
	Sense	GAGCAAAUGAUAAACUGAA[dT][dT]
	Antisense	UUCAGUUUAUCAUUUGCUC[dT][dT]
4	Nup153 N-term Fwd (Start aa 1)	GGGGACAAGTTTGTACAAAAAAGCAGGCTTCGAAGGAGATAGAACCATGGCCTCGGGAGCCGGAGG	Used to attach Gateway cloning sites to Nup153
5	Nup153 NPC Rev (End aa 619)	GGGGACCACTTTGTACAAGAAAGCTGGGTCCTA CGATGCGAAACCAGGGCTTTTCAG	Used to attach Gateway cloning sites to Nup153
6	Nup153 ZnF Fwd (Start aa 620)	GGGGACAAGTTTGTACAAAAAAGCAGGCTTCGAAGGAGATAGAACCATGGGGCCGAAGATAGATTCTGTTGC	Used to attach Gateway cloning sites to Nup153
7	Nup153 ZnF Rev (End aa 872)	GGGGACCACTTTGTACAAGAAAGCTGGGTCCTA CAAACATTTGGTAGAGTCTGCC	Used to attach Gateway cloning sites to Nup153
8	Nup153 FG Fwd (Start aa 873)	GGGGACAAGTTTGTACAAAAAAGCAGGCTTCGAAGGAGATAGAACCATGGCATGTGAAAGTGCAAAGCCAGG	Used to attach Gateway cloning sites to Nup153
9	Nup153 C-term Rev (End aa 1475)	GGGGACCACTTTGTACAAGAAAGCTGGGTCCTATTTCCTGCGTCTAACAGCAGTCTTTATCTTGC	Used to attach Gateway cloning sites to Nup153
10	Nup153 1-330 Rev (End aa 330)	GGGGACCACTTTGTACAAGAAAGCTGGGTCCTAGGATGGAATTCTTTTTGCATCC	Used to attach Gateway cloning sites to Nup153
11	Nup153 331-619 Fwd (Start aa 331)	GGGGACAAGTTTGTACAAAAAAGCAGGCTTCGAAGGAGATAGAACCATGGGGATTGTTTCTTCTCCTCTGAATTC	Used to attach Gateway cloning sites to Nup153
12	Nup153 1-167 Rev (End aa 167)	GGGGACCACTTTGTACAAGAAAGCTGGGTCCTACTTTACAAGGGAAAATCCCG	Used to attach Gateway cloning sites to Nup153
13	Nup153 168-330 (Start aa 168)	GGGGACAAGTTTGTACAAAAAAGCAGGCTTCGAAGGAGATAGAACCATGGAAATTAAAGATTCTACC	Used to attach Gateway cloning sites to Nup153
14	Nup153 303VTSST > VAAAT #1	CAATATTCGCCGAGCTGTTGCAGCGGCCACACCGTAAGATTGTGCAC	Used with QuickChange Lightning to mutate Nup153 residues
15	Nup153 303VTSST > VAAAT #2	GTGCACAATCTTACGGTGTGGCCGCTGCAACAGCTCGGCGAATATTG	Used with QuickChange Lightning to mutate Nup153 residues
16	Nup153 479ITSSS > IAAAS #1	CTAAAATTAAAGGTAGGCAGTGAAGCAGCGGCGATCGGTAGAGAGATTTTCGGTAAT	Used with QuickChange Lightning to mutate Nup153 residues
17	Nup153 479ITSSS > IAAAS #2	ATTACCGAAAATCTCTCTACCGATCGCCGCTGCTTCACTGCCTACCTTTAATTTTAG	Used with QuickChange Lightning to mutate Nup153 residues
18	Nup153 561GSSST > GAAAT #1	GCTGAACTACTTATAATTGGTTCTAAAGTAGCAGCAGCACCAGAAAGTTCTGCTGTTTTTGCAACAGG	Used with QuickChange Lightning to mutate Nup153 residues
19	Nup153 561GSSST > GAAAT #2	CCTGTTGCAAAAACAGCAGAACTTTCTGGTGCTGCTGCTACTTTAGAACCAATTATAAGTAGTTCAGC	Used with QuickChange Lightning to mutate Nup153 residues
20	Nup153 del303-7 #1	TATTCGCCGAGCACCGTAAGATTGTGCACTGAGT	Used with QuickChange Lightning to mutate Nup153 residues
21	Nup153 del303-7 #2	ACTCAGTGCACAATCTTACGGTGCTCGGCGAATA	Used with QuickChange Lightning to mutate Nup153 residues
22	Nup153 del312-316 #1	AAAGGGCTTGACATCTTTATTCGCCGAGCTGTTGAAC	Used with QuickChange Lightning to mutate Nup153 residues
23	Nup153 del312-316 #2	GTTCAACAGCTCGGCGAATAAAGATGTCAAGCCCTTT	Used with QuickChange Lightning to mutate Nup153 residues
24	Nup153 1-330 del319-324 #1	ATTGCAGTCTTTAGAGAAGATGGCAAAAAGAATTCCATCCTAGG	Used with QuickChange Lightning to mutate Nup153 residues
25	Nup153 1-330 del319-324 #2	CCTAGGATGGAATTCTTTTTGCCATCTTCTCTAAAGACTGCAAT	Used with QuickChange Lightning to mutate Nup153 residues
26	Nup153 219Term #1	AGCTGAACGTTCTCACTCACTCTAACAGCACACTGC	Used with QuickChange Lightning to mutate Nup153 residues
27	Nup153 219Term #2	GCAGTGTGCTGTTAGAGTGAGTGAGAACGTTCAGCT	Used with QuickChange Lightning to mutate Nup153 residues
28	Nup153 241Term #1	GGATTGAAGAATTCCCAAGTGACTAGGAAAGTGTTCCAAAGGCAGAC	Used with QuickChange Lightning to mutate Nup153 residues
29	Nup153 241Term #2	GTCTGCCTTTGGAACACTTTCCTAGTCACTTGGGAATTCTTCAATCC	Used with QuickChange Lightning to mutate Nup153 residues
30	Nup153 276Term #1	GCAGCAGCTGCTGTAAGACAGTAGAAACTACGAAATACACCTTATC	Used with QuickChange Lightning to mutate Nup153 residues
31	Nup153 276Term #2	GATAAGGTGTATTTCGTAGTTTCTACTGTCTTACAGCAGCTGCTGC	Used with QuickChange Lightning to mutate Nup153 residues
32	Nup153 301Term #1	CTGGTCACACCCTAAGATTGTGCACTGAGTTGC	Used with QuickChange Lightning to mutate Nup153 residues
33	Nup153 301Term #2	GCAACTCAGTGCACAATCTTAGGGTGTGACCAG	Used with QuickChange Lightning to mutate Nup153 residues
34	Nup153 del300-330 #1	ATTCAGAGGAGAAGAAACAATTTGTGCACTGAGTTGCTTAGC	Used with QuickChange Lightning to mutate Nup153 residues
35	Nup153 del300-330 #2	GCTAAGCAACTCAGTGCACAAATTGTTTCTTCTCCTCTGAAT	Used with QuickChange Lightning to mutate Nup153 residues
36	Nup153 DoubleDel del312-316 #1	ATTCAGAGGAGAAGAAACAATTTGTGCACTGAGTTGCTTAGC	This primer was used with QuickChange Lightning to delete residues 312-316 using the Nup153 1-330 del303-307 and del319-324 as a template. The previous set of primers could not be used as deleting nucleotides coding for amino acids 303-307 and 319-324 removed some of the annealing regions for the previous primer set.
37	Nup153 DoubleDel del312-316 #2	GCTAAGCAACTCAGTGCACAAATTGTTTCTTCTCCTCTGAAT	This primer was used with QuickChange Lightning to delete residues 312-316 using the Nup153 1-330 del303-307 and del319-324 as a template. The previous set of primers could not be used as deleting nucleotides coding for amino acids 303-307 and 319-324 removed some of the annealing regions for the previous primer set.
38	Gapdh qPCR, fwd	TGCACCACCAACTGCTTAGC	Adapted from PMID: 19036168
39	Gapdh qPCR, rev	GGCATGGACTGTGGTCATGAG	Adapted from PMID: 19036168
40	SPOP qPCR, fwd	TGCTGACAAGTATGCCCTGG	These primers were also verified to detect overexpressed SPOP; designed using NCBI Primer-BLAST tool to span an exon and produce a product of 193 bp
41	SPOP qPCR, rev	TTCCACCCAGAGGTCTCCAA	These primers were also verified to detect overexpressed SPOP; designed using NCBI Primer-BLAST tool to span an exon and produce a product of 193 bp
42	Plk1 N-term, fwd	GGGGACAAGTTTGTACAAAAAAGCAGGCTTCGAAGGAGATAGAACCATGGGGAGTGCTGCAGTGACTGC	Used to attach Gateway cloning sites to Plk1
43	Plk1 C-term, rev	GGGGACCACTTTGTACAAGAAAGCTGGGTCCTAGGAGGCCTTGAGACGGTTGCTGG	Used to attach Gateway cloning sites to Plk1
44	Cdc20 N-term, fwd	GGGGACAAGTTTGTACAAAAAAGCAGGCTTCGAAGGAGATAGAACCATGGCACAGTTCGCGTTCGAGA	Used to attach Gateway cloning sites to Cdc20
45	Cdc20 C-term, rev	GGGGACCACTTTGTACAAGAAAGCTGGGTCCTATCAGCGGATGCCTTGGTGGATG	Used to attach Gateway cloning sites to Cdc20
46	KPNA6 N-term, fwd	GGGGACAAGTTTGTACAAAAAAGCAGGCTTCGAAGGAGATAGAACCATGGAGACCATGGCGAGCCCAG	Used to attach Gateway cloning sites to KPNA6
47	KPNA6 C-term, rev	GGGGACCACTTTGTACAAGAAAGCTGGGTCCTATAGCTGGAAGCCCTCCATGGG	Used to attach Gateway cloning sites to KPNA6
48	Nup50 N-term, fwd	GGGGACAAGTTTGTACAAAAAAGCAGGCTTCGAAGGAGATAGAACCATGATGGCCAAAAGAAATGCCGAG	Used to attach Gateway cloning sites to Nup50
49	Nup50 C-term, rev	GGGGACCACTTTGTACAAGAAAGCTGGGTCCTAGGCATCCTTTTTCTCCAGTAAAATTTTG	Used to attach Gateway cloning sites to Nup50

### Sheet: Primary antibodies
Primary antibodies for IB were diluted in blocking buffer (0.5% (w/v) BSA + 0.1% Tween 20 (v/v) in PBS) + 0.1% (w/v) sodium azide. Secondary antibodies for IB were diluted into blocking buffer.
Item #	Name	Company	Catalog Number	Notes
1	HA	CST	3724S	Used for IB at 1:1000; used for IF at 1:250
2	HA	Abcam	ab18181	Used for IB at 1:1000; used for IF at 1:250
3	FLAG800	Rockland	200-345-383	Used for IB at 1:10,000; note this antibody is already conjugated to a fluorophore and does not require a secondary antibody
4	Nup153	Abcam	ab84872	Used for IB at 1:1000; used for IF at 1:100
5	Nup50	Abcam	ab151567	Used for IB at 1:1000
6	KPNA6	ProteinTech	12366-2-AP	Used for IB at 1:1000
7	Daxx	Sigma	D7810-.2ML	Used for IB at 1:10,000
8	DEK	ProteinTech	16448-1-AP	Used for IB at 1:1000
9	SPOP	ProteinTech	16750-1-AP	Used for IB at 1:500
10	CREST	Antibodies Incorporated	15-234	Used for IF at 1:200
11	Mad1	GeneTex	GTX109519	Used for IF at 1:100; must be used with MeOH fixation
12	Myd88	ProteinTech	23230-1-AP	Used for IB at 1:1000
13	Caprin1	ProteinTech	15112-1-AP	Used for IB at 1:1000
14	Poly ubiquitin	Enzo	BML-PW8805	Used for IB at 1:1000
15	GFP	Abcam	ab13970	Used for IB at 1:1000; used for IF at 1:100
16	Myc	ProteinTech	60003-2-1G	Used for IF at 1:250
17	Nup98	Abcam	ab50610	Used for IB at 1:1000
18	Lamin A/C	Santa Cruz BioTech	sc-376248	Used for IB at 1:500; used for IF at 1:100
19	pHH3	Millipore Sigma	06-570	Used for IB at 1:1000
20	Alpha tubulin	BioRad	MCA77G	Used for IB at 1:1000; used for IF at 1:250
21	Gapdh	ProteinTech	60004-1-Ig	Used for IB at 1:3000
22	S-Tag	GeneTex	GTX19321	Used for IB at 1:1000

### Sheet: Secondary antibodies
Secondary antibodies for IB
All IB secondaries were purchased from LI-COR Biotechnology, resuspended in 800 microliters of 50% glycerol (stock concentration = 0.625 mg/mL), stored at 4C in the dark, and used at 1:10,000
Item #	Name	Catalog #
1	IRDye® 800CW Donkey anti-Goat IgG (H + L), 0.5 mg	926-32214
2	IRDye® 800CW Donkey anti-Rabbit IgG (H + L), 0.5 mg	926-32213
3	IRDye® 800CW Goat anti-Rat IgG (H + L), 0.5 mg	926-32219
4	IRDye® 800CW Donkey anti-Mouse IgG (H + L), 0.5 mg	926-32212
5	IRDye® 800CW Donkey anti-Chicken IgG (H + L), 0.5 mg	926-32218
6	IRDye® 680RD Donkey anti-Goat IgG (H + L), 0.5 mg	926-68074
7	IRDye® 680RD Goat anti-Rat IgG (H + L), 0.5 mg	926-68076
8	IRDye® 680RD Donkey anti-Rabbit IgG (H + L), 0.5 mg	926-68073
9	IRDye® 680RD Donkey anti-Mouse IgG (H + L), 0.5 mg	926-68072
10	IRDye® 680RD Donkey anti-Chicken IgG (H + L), 0.5 mg	926-68075
Secondary antibodies for IF
All IF secondaries were purchased from Jackson ImmunoResearch Laboratories, resuspended in 400 microliters of 50% glycerol (stock concentration = 1.25 mg/mL), stored at -20C in the dark, and used at 1:500
Item #	Name	Catalog #
1	Fluorescein (FITC) AffiniPure Donkey Anti-Rat IgG (H+L)	712-095-150
2	Fluorescein (FITC) AffiniPure Donkey Anti-Rabbit IgG (H+L)	711-095-152
3	Fluorescein (FITC) AffiniPure Donkey Anti-Mouse IgG (H+L)	715-095-151
4	Fluorescein (FITC) AffiniPure Donkey Anti-Chicken IgY (IgG) (H+L)	703-095-155
5	Cy™5 AffiniPure Donkey Anti-Rat IgG (H+L)	712-175-150
6	Cy™5 AffiniPure Donkey Anti-Rabbit IgG (H+L)	711-175-152
7	Cy™5 AffiniPure Donkey Anti-Mouse IgG (H+L)	715-175-151
8	Cy™5 AffiniPure Donkey Anti-Human IgG (H+L)	709-175-149
9	Cy™3 AffiniPure Donkey Anti-Rat IgG (H+L)	712-165-153
10	Cy™3 AffiniPure Donkey Anti-Rabbit IgG (H+L)	711-165-152
11	Cy™3 AffiniPure Donkey Anti-Mouse IgG (H+L)	715-165-151
