## Supplementary material for "Cul3 substrate adaptor SPOP targets Nup153 for degradation": STable3_MS

### Sheet: ToC
Sheet	Title	Description
1	Table of Contents	This sheet
2	RawData	Raw data from mass spectrometry with spectral counts for each band slice SPOP 1 (high MW) - 10 (low MW)
3	OnlyHuman	Data with only human proteins; spectral counts summed across each band
4	HumanNoKeratin	Same as #3 except keratins are removed

### Sheet: RawData
SwissProt Reference	Description	spop1	spop2	spop3	spop4	spop5	spop6	spop7	spop8	spop9	spop10	Total
O43791|SPOP_HUMAN	Speckle-type POZ protein - Homo sapiens (Human)	3	1	3	2	4	4	33	41	26	6	123
P04264|K2C1_HUMAN	Keratin, type II cytoskeletal 1 (Cytokeratin-1) (CK-1) (Keratin-1) (K1) (6	12	22	8	8	1	2	27	12	24	.	116
P13645|K1C10_HUMAN	Keratin, type I cytoskeletal 10 (Cytokeratin-10) (CK-10) (Keratin-10) (K	10	15	7	8	3	3	23	14	14	1	98
P49790|NU153_HUMAN	Nuclear pore complex protein Nup153 (Nucleoporin Nup153) (153 kD	5	15	25	44	2	.	.	.	.	.	91
O60684|IMA7_HUMAN	Importin alpha-7 subunit (Karyopherin alpha-6) - Homo sapiens (Hum	.	.	.	1	4	11	70	3	.	.	89
P35527|K1C9_HUMAN	Keratin, type I cytoskeletal 9 (Cytokeratin-9) (CK-9) (Keratin-9) (K9) - H	16	18	8	4	4	1	7	7	18	1	84
P62988|UBIQ_HUMAN	Ubiquitin - Homo sapiens (Human)	2	3	3	5	13	16	18	14	2	2	78
P68371|TBB2C_HUMAN	Tubulin beta-2C chain (Tubulin beta-2 chain) - Homo sapiens (Human	.	.	.	.	1	.	54	12	.	.	67
P35908|K22E_HUMAN	Keratin, type II cytoskeletal 2 epidermal (Cytokeratin-2e) (K2e) (CK 2e	2	10	3	6	2	1	18	8	6	.	56
P11142|HSP7C_HUMAN	Heat shock cognate 71 kDa protein (Heat shock 70 kDa protein 8) - H	2	.	2	2	6	35	8	.	.	.	55
Q14444|GPIA1_HUMAN	GPI-anchored membrane protein 1 (GPI-anchored protein p137) (p13	2	4	6	10	24	6	1	.	.	.	53
P78527|PRKDC_HUMAN	DNA-dependent protein kinase catalytic subunit (EC 2.7.11.1) (DNA-P	11	37	.	.	.	.	.	.	.	.	48
Q14974|IMB1_HUMAN	Importin beta-1 subunit (Karyopherin beta-1 subunit) (Nuclear factor P	.	.	2	5	29	10	.	.	.	.	46
Q9UKX7|NUP50_HUMAN	Nucleoporin 50 kDa (Nuclear pore-associated protein 60 kDa-like) - H	.	.	.	.	2	5	30	3	2	.	42
Q92616|GCN1L_HUMAN	GCN1-like protein 1 (HsGCN1) - Homo sapiens (Human)	.	22	9	.	.	.	.	.	.	.	31
Q7Z6Z7|HUWE1_HUMAN	HECT, UBA and WWE domain-containing protein 1 (EC 6.3.2.-) (E3 u	28	2	.	.	.	.	.	.	.	.	30
P27708|PYR1_HUMAN	CAD protein [Includes: Glutamine-dependent carbamoyl-phosphate sy	.	11	18	.	.	.	.	.	.	.	29
P08107|HSP71_HUMAN	Heat shock 70 kDa protein 1 (HSP70.1) (HSP70-1/HSP70-2) - Homo	.	.	.	.	1	15	12	.	.	.	28
P04517|POLG_TEV	Genome polyprotein [Contains: P1 proteinase (N-terminal protein); He	.	.	.	.	1	2	3	2	15	3	26
P11021|GRP78_HUMAN	78 kDa glucose-regulated protein precursor (GRP 78) (Heat shock 70	.	.	.	.	4	22	.	.	.	.	26
P68363|TBAK_HUMAN	Tubulin alpha-ubiquitous chain (Alpha-tubulin ubiquitous) (Tubulin K-a	.	1	.	.	1	1	17	3	1	.	24
Q9NR30|DDX21_HUMAN	Nucleolar RNA helicase 2 (EC 3.6.1.-) (Nucleolar RNA helicase II) (Nu	.	1	1	.	20	2	.	.	.	.	24
P13647|K2C5_HUMAN	Keratin, type II cytoskeletal 5 (Cytokeratin-5) (CK-5) (Keratin-5) (K5) (5	1	4	1	2	.	.	7	4	3	.	22
P02533|K1C14_HUMAN	Keratin, type I cytoskeletal 14 (Cytokeratin-14) (CK-14) (Keratin-14) (K	3	5	.	1	.	.	5	2	5	.	21
P08488|GLT3_WHEAT	Glutenin, high molecular weight subunit 12 precursor - Triticum aestiv	20	.	.	.	.	.	.	.	.	.	20
P01085|IAA1_WHEAT	Alpha-amylase inhibitor 0.19 (0.19 AI) (0.19 alpha-AI) - Triticum aestiv	18	.	.	.	.	.	.	.	.	.	18
P01083|IAA2_WHEAT	Alpha-amylase inhibitor 0.28 precursor (CIII) (WMAI-1) - Triticum aesti	18	.	.	.	.	.	.	.	.	.	18
P01870|GC_RABIT	Ig gamma chain C region - Oryctolagus cuniculus (Rabbit)	.	1	1	1	2	2	7	1	1	.	16
P52272|HNRPM_HUMAN	Heterogeneous nuclear ribonucleoprotein M (hnRNP M) - Homo sapie	.	.	.	.	.	15	.	.	.	.	15
P16159|IAC16_WHEAT	Alpha-amylase/trypsin inhibitor CM16 precursor (Chloroform/methanol	14	.	.	.	.	.	.	.	.	.	14
P04730|GDB3_WHEAT	Gamma-gliadin (Gliadin B-III) (Fragment) - Triticum aestivum (Wheat)	13	.	.	.	.	.	.	.	.	.	13
Q9NVI1|K1794_HUMAN	Protein KIAA1794 - Homo sapiens (Human)	.	.	.	12	.	.	.	.	.	.	12
P07900|HS90A_HUMAN	Heat shock protein HSP 90-alpha (HSP 86) (NY-REN-38 antigen) - Ho	.	.	.	.	9	2	.	.	.	.	11
P17314|IAAC3_WHEAT	Alpha-amylase/trypsin inhibitor CM3 precursor (Chloroform/methanol-	11	.	.	.	.	.	.	.	.	.	11
P08489|GLT4_WHEAT	Glutenin, high molecular weight subunit PW212 precursor - Triticum a	11	.	.	.	.	.	.	.	.	.	11
P00668|RNAS1_ANTAM	Ribonuclease pancreatic (EC 3.1.27.5) (RNase 1) (RNase A) - Antiloc	6	.	.	.	.	1	1	.	1	2	11
P16098|AMYB_HORVU	Beta-amylase (EC 3.2.1.2) (1,4-alpha-D-glucan maltohydrolase) - Hor	10	.	.	.	.	.	.	.	.	.	10
O15027|K0310_HUMAN	Protein KIAA0310 - Homo sapiens (Human)	.	3	6	.	.	.	.	.	.	.	9
O95831|AIFM1_HUMAN	Apoptosis-inducing factor 1, mitochondrial precursor (EC 1.-.-.-) (Prog	.	.	.	.	.	7	2	.	.	.	9
O43242|PSMD3_HUMAN	26S proteasome non-ATPase regulatory subunit 3 (26S proteasome r	.	.	.	.	.	.	9	.	.	.	9
P31923|SUS2_HORVU	Sucrose synthase 2 (EC 2.4.1.13) (Sucrose-UDP glucosyltransferase	9	.	.	.	.	.	.	.	.	.	9
Q3ZCQ8|TIM50_HUMAN	Import inner membrane translocase subunit TIM50, mitochondrial prec	.	.	.	.	.	.	.	5	3	.	8
P05141|ADT2_HUMAN	ADP/ATP translocase 2 (Adenine nucleotide translocator 2) (ANT 2) (	.	.	.	.	.	.	.	1	5	2	8
O15131|IMA5_HUMAN	Importin alpha-6 subunit (Karyopherin alpha-5 subunit) - Homo sapien	.	.	.	.	.	3	5	.	.	.	8
P52589|PDI_WHEAT	Protein disulfide-isomerase precursor (EC 5.3.4.1) (PDI) - Triticum aes	8	.	.	.	.	.	.	.	.	.	8
P78371|TCPB_HUMAN	T-complex protein 1 subunit beta (TCP-1-beta) (CCT-beta) - Homo sa	.	.	.	.	.	.	7	.	.	.	7
P05787|K2C8_HUMAN	Keratin, type II cytoskeletal 8 (Cytokeratin-8) (CK-8) (Keratin-8) (K8) -	.	.	.	.	.	.	7	.	.	.	7
P07437|TBB5_HUMAN	Tubulin beta chain (Tubulin beta-5 chain) - Homo sapiens (Human)	.	.	.	.	1	.	5	1	.	.	7
P38646|GRP75_HUMAN	Stress-70 protein, mitochondrial precursor (75 kDa glucose-regulated	.	.	.	.	1	6	.	.	.	.	7
P02572|ACT2_DROME	Actin-42A - Drosophila melanogaster (Fruit fly)	1	.	.	.	.	.	1	5	.	.	7
P46821|MAP1B_HUMAN	Microtubule-associated protein 1B (MAP 1B) [Contains: MAP1 light ch	4	3	.	.	.	.	.	.	.	.	7
P04726|GDA6_WHEAT	Alpha/beta-gliadin clone PW1215 precursor (Prolamin) - Triticum aest	7	.	.	.	.	.	.	.	.	.	7
Q03033|EF1A_WHEAT	Elongation factor 1-alpha (EF-1-alpha) - Triticum aestivum (Wheat)	5	.	.	.	.	.	1	1	.	.	7
P16347|IAAS_WHEAT	Endogenous alpha-amylase/subtilisin inhibitor (WASI) - Triticum aestiv	7	.	.	.	.	.	.	.	.	.	7
P12299|GLGL2_WHEAT	Glucose-1-phosphate adenylyltransferase large subunit, chloroplast pr	7	.	.	.	.	.	.	.	.	.	7
P18583|SON_HUMAN	SON protein (SON3) (Negative regulatory element-binding protein) (N	5	2	.	.	.	.	.	.	.	.	7
P34937|TPIS_HORVU	Triosephosphate isomerase, cytosolic (EC 5.3.1.1) (TIM) (Triose-phos	7	.	.	.	.	.	.	.	.	.	7
Q8L5C6|XIP1_WHEAT	Xylanase inhibitor protein 1 precursor (Class III chitinase homolog) (XI	7	.	.	.	.	.	.	.	.	.	7
P08779|K1C16_HUMAN	Keratin, type I cytoskeletal 16 (Cytokeratin-16) (CK-16) (Keratin-16) (K	.	.	.	.	.	.	5	.	1	.	6
P02769|ALBU_BOVIN	Serum albumin precursor (Allergen Bos d 6) (BSA) - Bos taurus (Bovi	3	.	.	.	.	.	3	.	.	.	6
Q9NVI7|ATD3A_HUMAN	ATPase family AAA domain-containing protein 3A - Homo sapiens (Hu	.	.	.	.	.	3	3	.	.	.	6
P55060|XPO2_HUMAN	Exportin-2 (Exp2) (Importin-alpha re-exporter) (Chromosome segregat	.	.	.	.	6	.	.	.	.	.	6
Q9Y6D5|BIG2_HUMAN	Brefeldin A-inhibited guanine nucleotide-exchange protein 2 (Brefeldin	.	.	6	.	.	.	.	.	.	.	6
P37833|AATC_ORYSA	Aspartate aminotransferase, cytoplasmic (EC 2.6.1.1) (Transaminase	6	.	.	.	.	.	.	.	.	.	6
P50402|EMD_HUMAN	Emerin - Homo sapiens (Human)	.	.	.	.	.	.	.	2	2	1	5
P10809|CH60_HUMAN	60 kDa heat shock protein, mitochondrial precursor (Hsp60) (60 kDa c	.	.	.	.	.	.	5	.	.	.	5
P81605|DCD_HUMAN	Dermcidin precursor (Preproteolysin) [Contains: Survival-promoting pe	2	1	.	.	.	.	.	.	2	.	5
O94822|ZN294_HUMAN	Zinc finger protein 294 (RING finger protein 160) - Homo sapiens (Hu	.	.	5	.	.	.	.	.	.	.	5
Q13263|TIF1B_HUMAN	Transcription intermediary factor 1-beta (TIF1-beta) (Tripartite motif-co	.	.	1	.	4	.	.	.	.	.	5
Q9ULX6|AKP8L_HUMAN	A-kinase anchor protein 8-like (AKAP8-like protein) (Neighbor of A-kin	1	1	.	.	3	.	.	.	.	.	5
P41378|IF4A_WHEAT	Eukaryotic initiation factor 4A (EC 3.6.1.-) (ATP-dependent RNA helica	5	.	.	.	.	.	.	.	.	.	5
P30523|GLGS_WHEAT	Glucose-1-phosphate adenylyltransferase small subunit, chloroplast p	5	.	.	.	.	.	.	.	.	.	5
P08477|G3PC_HORVU	Glyceraldehyde-3-phosphate dehydrogenase, cytosolic (EC 1.2.1.12)	5	.	.	.	.	.	.	.	.	.	5
P82901|NLT2P_WHEAT	Nonspecific lipid-transfer protein 2P (LTP2P) (Lipid transfer protein 2 i	5	.	.	.	.	.	.	.	.	.	5
P50990|TCPQ_HUMAN	T-complex protein 1 subunit theta (TCP-1-theta) (CCT-theta) (NY-REN	.	.	.	.	.	.	4	.	.	.	4
P08238|HS90B_HUMAN	Heat shock protein HSP 90-beta (HSP 84) (HSP 90) - Homo sapiens (	.	.	.	.	4	.	.	.	.	.	4
Q00325|MPCP_HUMAN	Phosphate carrier protein, mitochondrial precursor (PTP) (Solute carri	.	.	.	.	.	.	.	.	3	1	4
P40227|TCPZ_HUMAN	T-complex protein 1 subunit zeta (TCP-1-zeta) (CCT-zeta) (CCT-zeta-	.	.	.	.	.	.	4	.	.	.	4
P02538|K2C6A_HUMAN	Keratin, type II cytoskeletal 6A (Cytokeratin-6A) (CK 6A) (K6a keratin)	.	.	.	.	.	.	2	.	2	.	4
O95816|BAG2_HUMAN	BAG family molecular chaperone regulator 2 (BCL2-associated athan	.	.	.	.	.	.	.	.	1	3	4
P00780|SUBT_BACLI	Subtilisin Carlsberg precursor (EC 3.4.21.62) - Bacillus licheniformis	.	.	.	.	.	.	.	1	2	1	4
P23396|RS3_HUMAN	40S ribosomal protein S3 - Homo sapiens (Human)	3	.	.	.	.	.	.	.	1	.	4
P62424|RL7A_HUMAN	60S ribosomal protein L7a (Surfeit locus protein 3) (PLA-X polypeptide	.	.	.	.	.	.	.	.	4	.	4
P13639|EF2_HUMAN	Elongation factor 2 (EF-2) - Homo sapiens (Human)	.	.	.	.	4	.	.	.	.	.	4
O14735|CDIPT_HUMAN	CDP-diacylglycerol--inositol 3-phosphatidyltransferase (EC 2.7.8.11) (	.	.	.	.	.	.	.	.	2	2	4
Q14683|SMC1A_HUMAN	Structural maintenance of chromosome 1-like 1 protein (SMC1alpha p	.	.	.	4	.	.	.	.	.	.	4
P35381|ATPA_DROME	ATP synthase subunit alpha, mitochondrial precursor (EC 3.6.3.14) (P	.	.	.	.	.	.	4	.	.	.	4
Q92841|DDX17_HUMAN	Probable ATP-dependent RNA helicase DDX17 (EC 3.6.1.-) (DEAD b	.	.	.	.	.	4	.	.	.	.	4
P11441|UBL4A_HUMAN	Ubiquitin-like protein 4A (Ubiquitin-like protein GDX) - Homo sapiens (	.	.	.	.	.	.	.	.	1	3	4
O95071|EDD1_HUMAN	Ubiquitin-protein ligase EDD1 (EC 6.3.2.-) (Hyperplastic discs protein	.	4	.	.	.	.	.	.	.	.	4
P62195|PRS8_HUMAN	26S protease regulatory subunit 8 (Proteasome 26S subunit ATPase 5	.	.	.	.	.	.	1	3	.	.	4
P52894|ALA2_HORVU	Alanine aminotransferase 2 (EC 2.6.1.2) (GPT) (Glutamic--pyruvic tran	4	.	.	.	.	.	.	.	.	.	4
P32032|THN2_WHEAT	Alpha-2-purothionin precursor [Contains: Alpha-2-purothionin; Acidic p	4	.	.	.	.	.	.	.	.	.	4
Q9ZRI8|FDH_HORVU	Formate dehydrogenase, mitochondrial precursor (EC 1.2.1.2) (NAD-d	4	.	.	.	.	.	.	.	.	.	4
O75564|JERKY_HUMAN	Jerky protein homolog - Homo sapiens (Human)	.	.	.	.	.	3	1	.	.	.	4
O00567|NOP56_HUMAN	Nucleolar protein Nop56 (Nucleolar protein 5A) - Homo sapiens (Hum	.	.	.	.	.	2	2	.	.	.	4
Q9UQE7|SMC3_HUMAN	Structural maintenance of chromosome 3 (Chondroitin sulfate proteog	.	.	.	4	.	.	.	.	.	.	4
O14776|TCRG1_HUMAN	Transcription elongation regulator 1 (TATA box-binding protein-associ	.	.	.	4	.	.	.	.	.	.	4
Q43691|IACX2_WHEAT	Trypsin/alpha-amylase inhibitor CMX2 precursor (ITRL-2) - Triticum ae	4	.	.	.	.	.	.	.	.	.	4
O15350|P73_HUMAN	Tumor protein p73 (p53-like transcription factor) (p53-related protein) -	.	.	.	.	.	3	1	.	.	.	4
Q8TCN5|ZN507_HUMAN	Zinc finger protein 507 - Homo sapiens (Human)	.	.	.	3	1	.	.	.	.	.	4
Q8IXQ5|KLHL7_HUMAN	Kelch-like protein 7 - Homo sapiens (Human)	.	.	.	.	.	1	2	.	.	.	3
P50991|TCPD_HUMAN	T-complex protein 1 subunit delta (TCP-1-delta) (CCT-delta) (Stimulat	.	.	.	.	.	.	3	.	.	.	3
O00165|HAX1_HUMAN	HS1-associating protein X-1 (HAX-1) (HS1-binding protein) - Homo sa	.	.	.	.	.	.	.	.	3	.	3
P49368|TCPG_HUMAN	T-complex protein 1 subunit gamma (TCP-1-gamma) (CCT-gamma) (	.	.	.	.	.	.	3	.	.	.	3
P61619|S61A1_HUMAN	Protein transport protein Sec61 subunit alpha isoform 1 (Sec61 alpha-	.	.	.	.	.	.	.	1	2	.	3
Q9BXW9|FACD2_HUMAN	Fanconi anemia group D2 protein (Protein FACD2) - Homo sapiens (H	.	.	.	3	.	.	.	.	.	.	3
P05388|RLA0_HUMAN	60S acidic ribosomal protein P0 (L10E) - Homo sapiens (Human)	.	.	.	.	.	.	.	1	2	.	3
O43592|XPOT_HUMAN	Exportin-T (tRNA exportin) (Exportin(tRNA)) - Homo sapiens (Human)	.	.	.	.	3	.	.	.	.	.	3
Q9Y5A9|YTHD2_HUMAN	YTH domain family protein 2 (High-glucose-regulated protein 8) (NY-R	.	.	.	.	.	3	.	.	.	.	3
Q9NNW5|WDR6_HUMAN	WD repeat protein 6 - Homo sapiens (Human)	.	.	.	.	3	.	.	.	.	.	3
P46379|BAT3_HUMAN	Large proline-rich protein BAT3 (HLA-B-associated transcript 3) (Prote	.	.	.	3	.	.	.	.	.	.	3
Q7L5D6|CG020_HUMAN	UPF0363 protein C7orf20 - Homo sapiens (Human)	.	.	.	.	.	.	.	.	3	.	3
P29305|1433A_HORVU	14-3-3-like protein A (14-3-3A) - Hordeum vulgare (Barley)	2	.	.	.	.	.	.	.	1	.	3
P16850|IAAC1_WHEAT	Alpha-amylase/trypsin inhibitor CM1 precursor (Chloroform/methanol-	3	.	.	.	.	.	.	.	.	.	3
P06659|GDBB_WHEAT	Gamma-gliadin B precursor - Triticum aestivum (Wheat)	3	.	.	.	.	.	.	.	.	.	3
P38546|RAN1_SOLLC	GTP-binding nuclear protein Ran1 - Solanum lycopersicum (Tomato) (	3	.	.	.	.	.	.	.	.	.	3
P62785|H41_WHEAT	Histone H4 variant TH011 - Triticum aestivum (Wheat)	3	.	.	.	.	.	.	.	.	.	3
P01840|KAC4_RABIT	Ig kappa-b4 chain C region - Oryctolagus cuniculus (Rabbit)	.	.	.	.	.	1	.	.	2	.	3
Q02978|M2OM_HUMAN	Mitochondrial 2-oxoglutarate/malate carrier protein (OGCP) (Solute ca	.	.	.	.	.	.	.	.	3	.	3
P35658|NU214_HUMAN	Nuclear pore complex protein Nup214 (Nucleoporin Nup214) (214 kD	.	.	3	.	.	.	.	.	.	.	3
Q9UMS4|PRP19_HUMAN	Pre-mRNA-processing factor 19 (EC 6.3.2.-) (PRP19/PSO4 homolog)	.	.	.	.	.	.	3	.	.	.	3
Q8NG31|CASC5_HUMAN	Protein CASC5 (Cancer susceptibility candidate gene 5 protein) (ALL1	.	3	.	.	.	.	.	.	.	.	3
Q13283|G3BP_HUMAN	Ras-GTPase-activating protein-binding protein 1 (EC 3.6.1.-) (ATP-de	.	.	.	.	.	1	2	.	.	.	3
P68104|EF1A1_HUMAN	Elongation factor 1-alpha 1 (EF-1-alpha-1) (Elongation factor 1 A-1) (e	.	.	.	.	.	.	2	.	.	.	2
P17987|TCPA_HUMAN	T-complex protein 1 subunit alpha (TCP-1-alpha) (CCT-alpha) - Homo	.	.	.	.	.	.	2	.	.	.	2
Q99832|TCPH_HUMAN	T-complex protein 1 subunit eta (TCP-1-eta) (CCT-eta) (HIV-1 Nef-inte	.	.	.	.	.	.	2	.	.	.	2
O43175|SERA_HUMAN	D-3-phosphoglycerate dehydrogenase (EC 1.1.1.95) (3-PGDH) - Hom	.	.	.	.	.	.	2	.	.	.	2
P48643|TCPE_HUMAN	T-complex protein 1 subunit epsilon (TCP-1-epsilon) (CCT-epsilon) - H	.	.	.	.	.	.	2	.	.	.	2
P08670|VIME_HUMAN	Vimentin - Homo sapiens (Human)	.	.	.	.	.	.	2	.	.	.	2
O43852|CALU_HUMAN	Calumenin precursor (Crocalbin) (IEF SSP 9302) - Homo sapiens (Hu	.	.	.	.	.	.	.	2	.	.	2
P03243|E1BL_ADE05	E1B protein, large T-antigen - Human adenovirus 5 (HAdV-5)	.	.	.	.	.	.	2	.	.	.	2
Q9Y230|RUVB2_HUMAN	RuvB-like 2 (EC 3.6.1.-) (48 kDa TATA box-binding protein-interacting	.	.	.	.	.	.	2	.	.	.	2
P63244|GBLP_HUMAN	Guanine nucleotide-binding protein subunit beta 2-like 1 (Guanine nuc	.	.	.	.	.	.	.	.	2	.	2
Q9Y265|RUVB1_HUMAN	RuvB-like 1 (EC 3.6.1.-) (49 kDa TATA box-binding protein-interacting	.	.	.	.	.	.	2	.	.	.	2
P18124|RL7_HUMAN	60S ribosomal protein L7 - Homo sapiens (Human)	.	.	.	.	.	.	.	.	2	.	2
P0A6Y8|DNAK_ECOLI	Chaperone protein dnaK (Heat shock protein 70) (Heat shock 70 kDa	.	.	.	.	.	2	.	.	.	.	2
O94829|IPO13_HUMAN	Importin-13 (Imp13) (Ran-binding protein 13) (RanBP13) (Karyopherin	.	.	.	.	2	.	.	.	.	.	2
P19367|HXK1_HUMAN	Hexokinase-1 (EC 2.7.1.1) (Hexokinase type I) (HK I) (Brain form hexo	.	.	.	.	2	.	.	.	.	.	2
O43823|AKAP8_HUMAN	A-kinase anchor protein 8 (A-kinase anchor protein 95 kDa) (AKAP 95	.	.	.	.	2	.	.	.	.	.	2
P31943|HNRH1_HUMAN	Heterogeneous nuclear ribonucleoprotein H (hnRNP H) - Homo sapie	.	.	.	.	.	.	1	1	.	.	2
P07195|LDHB_HUMAN	L-lactate dehydrogenase B chain (EC 1.1.1.27) (LDH-B) (LDH heart su	.	.	.	.	.	.	.	.	2	.	2
Q9Y2Z0|SUGT1_HUMAN	Suppressor of G2 allele of SKP1 homolog (Sgt1) (Putative 40-6-3 prot	.	.	.	.	.	.	.	2	.	.	2
P11955|CHI1_HORVU	26 kDa endochitinase 1 precursor (EC 3.2.1.14) - Hordeum vulgare (B	2	.	.	.	.	.	.	.	.	.	2
Q99460|PSMD1_HUMAN	26S proteasome non-ATPase regulatory subunit 1 (26S proteasome r	.	.	.	.	2	.	.	.	.	.	2
P30050|RL12_HUMAN	60S ribosomal protein L12 - Homo sapiens (Human)	.	.	.	.	.	.	.	.	2	.	2
P35268|RL22_HUMAN	60S ribosomal protein L22 (Epstein-Barr virus small RNA-associated p	.	.	.	.	.	.	.	.	2	.	2
P61353|RL27_HUMAN	60S ribosomal protein L27 - Homo sapiens (Human)	.	.	.	.	.	.	.	.	1	1	2
P35684|RL3_ORYSA	60S ribosomal protein L3 - Oryza sativa (Rice)	2	.	.	.	.	.	.	.	.	.	2
P36578|RL4_HUMAN	60S ribosomal protein L4 (L1) - Homo sapiens (Human)	.	.	.	.	.	.	.	2	.	.	2
P02863|GDA0_WHEAT	Alpha/beta-gliadin precursor (Prolamin) - Triticum aestivum (Wheat)	2	.	.	.	.	.	.	.	.	.	2
P16851|IAAC2_WHEAT	Alpha-amylase/trypsin inhibitor CM2 precursor (Chloroform/methanol-	2	.	.	.	.	.	.	.	.	.	2
O65735|ALF_CICAR	Fructose-bisphosphate aldolase, cytoplasmic isozyme (EC 4.1.2.13) -	2	.	.	.	.	.	.	.	.	.	2
P21292|GDBX_WHEAT	Gamma-gliadin precursor - Triticum aestivum (Wheat)	2	.	.	.	.	.	.	.	.	.	2
P16315|GLTC_WHEAT	Glutenin, low molecular weight subunit PTDUCD1 precursor - Triticum	2	.	.	.	.	.	.	.	.	.	2
P27986|P85A_HUMAN	Phosphatidylinositol 3-kinase regulatory subunit alpha (PI3-kinase p85	.	.	.	.	1	1	.	.	.	.	2
Q41141|PFPB_RICCO	Pyrophosphate--fructose 6-phosphate 1-phosphotransferase subunit b	2	.	.	.	.	.	.	.	.	.	2
O43251|RBM9_HUMAN	RNA-binding protein 9 (RNA-binding motif protein 9) (Hexaribonucleot	.	.	.	.	.	.	2	.	.	.	2
Q13509|TBB3_HUMAN	Tubulin beta-3 chain (Tubulin beta-III) (Tubulin beta-4) - Homo sapien	.	.	.	.	.	.	2	.	.	.	2
Q14157|UBP2L_HUMAN	Ubiquitin-associated protein 2-like (Protein NICE-4) - Homo sapiens (H	.	.	.	2	.	.	.	.	.	.	2

### Sheet: OnlyHuman
Accession	Description	Spectral Count
O43791	Speckle-type POZ protein - Homo sapiens (Human)	123
P04264	Keratin, type II cytoskeletal 1 (Cytokeratin-1) (CK-1) (Keratin-1) (K1) (6	116
P13645	Keratin, type I cytoskeletal 10 (Cytokeratin-10) (CK-10) (Keratin-10) (K	98
P49790	Nuclear pore complex protein Nup153 (Nucleoporin Nup153) (153 kD	91
O60684	Importin alpha-7 subunit (Karyopherin alpha-6) - Homo sapiens (Hum	89
P35527	Keratin, type I cytoskeletal 9 (Cytokeratin-9) (CK-9) (Keratin-9) (K9) - H	84
P62988	Ubiquitin - Homo sapiens (Human)	78
P68371	Tubulin beta-2C chain (Tubulin beta-2 chain) - Homo sapiens (Human	67
P35908	Keratin, type II cytoskeletal 2 epidermal (Cytokeratin-2e) (K2e) (CK 2e	56
P11142	Heat shock cognate 71 kDa protein (Heat shock 70 kDa protein 8) - H	55
Q14444	GPI-anchored membrane protein 1 (GPI-anchored protein p137) (p13	53
P78527	DNA-dependent protein kinase catalytic subunit (EC 2.7.11.1) (DNA-P	48
Q14974	Importin beta-1 subunit (Karyopherin beta-1 subunit) (Nuclear factor P	46
Q9UKX7	Nucleoporin 50 kDa (Nuclear pore-associated protein 60 kDa-like) - H	42
Q92616	GCN1-like protein 1 (HsGCN1) - Homo sapiens (Human)	31
Q7Z6Z7	HECT, UBA and WWE domain-containing protein 1 (EC 6.3.2.-) (E3 u	30
P27708	CAD protein [Includes: Glutamine-dependent carbamoyl-phosphate sy	29
P08107	Heat shock 70 kDa protein 1 (HSP70.1) (HSP70-1/HSP70-2) - Homo	28
P11021	78 kDa glucose-regulated protein precursor (GRP 78) (Heat shock 70	26
P68363	Tubulin alpha-ubiquitous chain (Alpha-tubulin ubiquitous) (Tubulin K-a	24
Q9NR30	Nucleolar RNA helicase 2 (EC 3.6.1.-) (Nucleolar RNA helicase II) (Nu	24
P13647	Keratin, type II cytoskeletal 5 (Cytokeratin-5) (CK-5) (Keratin-5) (K5) (5	22
P02533	Keratin, type I cytoskeletal 14 (Cytokeratin-14) (CK-14) (Keratin-14) (K	21
P52272	Heterogeneous nuclear ribonucleoprotein M (hnRNP M) - Homo sapie	15
Q9NVI1	Protein KIAA1794 - Homo sapiens (Human)	12
P07900	Heat shock protein HSP 90-alpha (HSP 86) (NY-REN-38 antigen) - Ho	11
O15027	Protein KIAA0310 - Homo sapiens (Human)	9
O95831	Apoptosis-inducing factor 1, mitochondrial precursor (EC 1.-.-.-) (Prog	9
O43242	26S proteasome non-ATPase regulatory subunit 3 (26S proteasome r	9
Q3ZCQ8	Import inner membrane translocase subunit TIM50, mitochondrial prec	8
P05141	ADP/ATP translocase 2 (Adenine nucleotide translocator 2) (ANT 2) (	8
O15131	Importin alpha-6 subunit (Karyopherin alpha-5 subunit) - Homo sapien	8
P78371	T-complex protein 1 subunit beta (TCP-1-beta) (CCT-beta) - Homo sa	7
P05787	Keratin, type II cytoskeletal 8 (Cytokeratin-8) (CK-8) (Keratin-8) (K8) -	7
P07437	Tubulin beta chain (Tubulin beta-5 chain) - Homo sapiens (Human)	7
P38646	Stress-70 protein, mitochondrial precursor (75 kDa glucose-regulated	7
P46821	Microtubule-associated protein 1B (MAP 1B) [Contains: MAP1 light ch	7
P18583	SON protein (SON3) (Negative regulatory element-binding protein) (N	7
P08779	Keratin, type I cytoskeletal 16 (Cytokeratin-16) (CK-16) (Keratin-16) (K	6
Q9NVI7	ATPase family AAA domain-containing protein 3A - Homo sapiens (Hu	6
P55060	Exportin-2 (Exp2) (Importin-alpha re-exporter) (Chromosome segregat	6
Q9Y6D5	Brefeldin A-inhibited guanine nucleotide-exchange protein 2 (Brefeldin	6
P50402	Emerin - Homo sapiens (Human)	5
P10809	60 kDa heat shock protein, mitochondrial precursor (Hsp60) (60 kDa c	5
P81605	Dermcidin precursor (Preproteolysin) [Contains: Survival-promoting pe	5
O94822	Zinc finger protein 294 (RING finger protein 160) - Homo sapiens (Hu	5
Q13263	Transcription intermediary factor 1-beta (TIF1-beta) (Tripartite motif-co	5
Q9ULX6	A-kinase anchor protein 8-like (AKAP8-like protein) (Neighbor of A-kin	5
P50990	T-complex protein 1 subunit theta (TCP-1-theta) (CCT-theta) (NY-REN	4
P08238	Heat shock protein HSP 90-beta (HSP 84) (HSP 90) - Homo sapiens (	4
Q00325	Phosphate carrier protein, mitochondrial precursor (PTP) (Solute carri	4
P40227	T-complex protein 1 subunit zeta (TCP-1-zeta) (CCT-zeta) (CCT-zeta-	4
P02538	Keratin, type II cytoskeletal 6A (Cytokeratin-6A) (CK 6A) (K6a keratin)	4
O95816	BAG family molecular chaperone regulator 2 (BCL2-associated athan	4
P23396	40S ribosomal protein S3 - Homo sapiens (Human)	4
P62424	60S ribosomal protein L7a (Surfeit locus protein 3) (PLA-X polypeptide	4
P13639	Elongation factor 2 (EF-2) - Homo sapiens (Human)	4
O14735	CDP-diacylglycerol--inositol 3-phosphatidyltransferase (EC 2.7.8.11) (	4
Q14683	Structural maintenance of chromosome 1-like 1 protein (SMC1alpha p	4
Q92841	Probable ATP-dependent RNA helicase DDX17 (EC 3.6.1.-) (DEAD b	4
P11441	Ubiquitin-like protein 4A (Ubiquitin-like protein GDX) - Homo sapiens (	4
O95071	Ubiquitin-protein ligase EDD1 (EC 6.3.2.-) (Hyperplastic discs protein	4
P62195	26S protease regulatory subunit 8 (Proteasome 26S subunit ATPase 5	4
O75564	Jerky protein homolog - Homo sapiens (Human)	4
O00567	Nucleolar protein Nop56 (Nucleolar protein 5A) - Homo sapiens (Hum	4
Q9UQE7	Structural maintenance of chromosome 3 (Chondroitin sulfate proteog	4
O14776	Transcription elongation regulator 1 (TATA box-binding protein-associ	4
O15350	Tumor protein p73 (p53-like transcription factor) (p53-related protein) -	4
Q8TCN5	Zinc finger protein 507 - Homo sapiens (Human)	4
Q8IXQ5	Kelch-like protein 7 - Homo sapiens (Human)	3
P50991	T-complex protein 1 subunit delta (TCP-1-delta) (CCT-delta) (Stimulat	3
O00165	HS1-associating protein X-1 (HAX-1) (HS1-binding protein) - Homo sa	3
P49368	T-complex protein 1 subunit gamma (TCP-1-gamma) (CCT-gamma) (	3
P61619	Protein transport protein Sec61 subunit alpha isoform 1 (Sec61 alpha-	3
Q9BXW9	Fanconi anemia group D2 protein (Protein FACD2) - Homo sapiens (H	3
P05388	60S acidic ribosomal protein P0 (L10E) - Homo sapiens (Human)	3
O43592	Exportin-T (tRNA exportin) (Exportin(tRNA)) - Homo sapiens (Human)	3
Q9Y5A9	YTH domain family protein 2 (High-glucose-regulated protein 8) (NY-R	3
Q9NNW5	WD repeat protein 6 - Homo sapiens (Human)	3
P46379	Large proline-rich protein BAT3 (HLA-B-associated transcript 3) (Prote	3
Q7L5D6	UPF0363 protein C7orf20 - Homo sapiens (Human)	3
Q02978	Mitochondrial 2-oxoglutarate/malate carrier protein (OGCP) (Solute ca	3
P35658	Nuclear pore complex protein Nup214 (Nucleoporin Nup214) (214 kD	3
Q9UMS4	Pre-mRNA-processing factor 19 (EC 6.3.2.-) (PRP19/PSO4 homolog)	3
Q8NG31	Protein CASC5 (Cancer susceptibility candidate gene 5 protein) (ALL1	3
Q13283	Ras-GTPase-activating protein-binding protein 1 (EC 3.6.1.-) (ATP-de	3
P68104	Elongation factor 1-alpha 1 (EF-1-alpha-1) (Elongation factor 1 A-1) (e	2
P17987	T-complex protein 1 subunit alpha (TCP-1-alpha) (CCT-alpha) - Homo	2
Q99832	T-complex protein 1 subunit eta (TCP-1-eta) (CCT-eta) (HIV-1 Nef-inte	2
O43175	D-3-phosphoglycerate dehydrogenase (EC 1.1.1.95) (3-PGDH) - Hom	2
P48643	T-complex protein 1 subunit epsilon (TCP-1-epsilon) (CCT-epsilon) - H	2
P08670	Vimentin - Homo sapiens (Human)	2
O43852	Calumenin precursor (Crocalbin) (IEF SSP 9302) - Homo sapiens (Hu	2
Q9Y230	RuvB-like 2 (EC 3.6.1.-) (48 kDa TATA box-binding protein-interacting	2
P63244	Guanine nucleotide-binding protein subunit beta 2-like 1 (Guanine nuc	2
Q9Y265	RuvB-like 1 (EC 3.6.1.-) (49 kDa TATA box-binding protein-interacting	2
P18124	60S ribosomal protein L7 - Homo sapiens (Human)	2
O94829	Importin-13 (Imp13) (Ran-binding protein 13) (RanBP13) (Karyopherin	2
P19367	Hexokinase-1 (EC 2.7.1.1) (Hexokinase type I) (HK I) (Brain form hexo	2
O43823	A-kinase anchor protein 8 (A-kinase anchor protein 95 kDa) (AKAP 95	2
P31943	Heterogeneous nuclear ribonucleoprotein H (hnRNP H) - Homo sapie	2
P07195	L-lactate dehydrogenase B chain (EC 1.1.1.27) (LDH-B) (LDH heart su	2
Q9Y2Z0	Suppressor of G2 allele of SKP1 homolog (Sgt1) (Putative 40-6-3 prot	2
Q99460	26S proteasome non-ATPase regulatory subunit 1 (26S proteasome r	2
P30050	60S ribosomal protein L12 - Homo sapiens (Human)	2
P35268	60S ribosomal protein L22 (Epstein-Barr virus small RNA-associated p	2
P61353	60S ribosomal protein L27 - Homo sapiens (Human)	2
P36578	60S ribosomal protein L4 (L1) - Homo sapiens (Human)	2
P27986	Phosphatidylinositol 3-kinase regulatory subunit alpha (PI3-kinase p85	2
O43251	RNA-binding protein 9 (RNA-binding motif protein 9) (Hexaribonucleot	2
Q13509	Tubulin beta-3 chain (Tubulin beta-III) (Tubulin beta-4) - Homo sapien	2
Q14157	Ubiquitin-associated protein 2-like (Protein NICE-4) - Homo sapiens (H	2

### Sheet: HumanNoKeratin
Accession	Source	Description	Spectral Count
O43791	SPOP	SPOP	123
P49790	SPOP	NUP153	91
O60684	SPOP	KPNA6	89
P62988	SPOP	UBB	78
P68371	SPOP	TUBB4B	67
P11142	SPOP	HSPA8	55
Q14444	SPOP	CAPRIN1	53
P78527	SPOP	PRKDC	48
Q14974	SPOP	KPNB1	46
Q9UKX7	SPOP	NUP50	42
Q92616	SPOP	GCN1	31
Q7Z6Z7	SPOP	HUWE1	30
P27708	SPOP	CAD	29
P08107	SPOP	HSPA1A	28
P11021	SPOP	HSPA5	26
Q9NR30	SPOP	DDX21	24
P68363	SPOP	TUBA1B	24
P52272	SPOP	HNRNPM	15
Q9NVI1	SPOP	FANCI	12
P07900	SPOP	HSP90AA1	11
O43242	SPOP	PSMD3	9
O95831	SPOP	AIFM1	9
O15027	SPOP	SEC16A	9
P05141	SPOP	SLC25A5	8
Q3ZCQ8	SPOP	TIMM50	8
O15131	SPOP	KPNA5	8
P46821	SPOP	MAP1B	7
P18583	SPOP	SON	7
P38646	SPOP	HSPA9	7
P78371	SPOP	CCT2	7
P07437	SPOP	TUBB	7
Q9NVI7	SPOP	ATAD3A	6
Q9Y6D5	SPOP	ARFGEF2	6
P55060	SPOP	CSE1L	6
P10809	SPOP	HSPD1	5
Q9ULX6	SPOP	AKAP8L	5
P81605	SPOP	DCD	5
P50402	SPOP	EMD	5
Q13263	SPOP	TRIM28	5
O94822	SPOP	LTN1	5
P62195	SPOP	PSMC5	4
P23396	SPOP	RPS3	4
P62424	SPOP	RPL7A	4
O95816	SPOP	BAG2	4
O14735	SPOP	CDIPT	4
P13639	SPOP	EEF2	4
P08238	SPOP	HSP90AB1	4
O75564	SPOP	JRK	4
O00567	SPOP	NOP56	4
Q00325	SPOP	SLC25A3	4
Q92841	SPOP	DDX17	4
Q14683	SPOP	SMC1A	4
Q9UQE7	SPOP	SMC3	4
P50990	SPOP	CCT8	4
P40227	SPOP	CCT6A	4
O14776	SPOP	TCERG1	4
O15350	SPOP	TP73	4
P11441	SPOP	UBL4A	4
O95071	SPOP	UBR5	4
Q8TCN5	SPOP	ZNF507	4
P05388	SPOP	RPLP0	3
O43592	SPOP	XPOT	3
Q9BXW9	SPOP	FANCD2	3
O00165	SPOP	HAX1	3
Q8IXQ5	SPOP	KLHL7	3
P46379	SPOP	BAG6	3
Q02978	SPOP	SLC25A11	3
P35658	SPOP	NUP214	3
Q9UMS4	SPOP	PRPF19	3
Q8NG31	SPOP	KNL1	3
P61619	SPOP	SEC61A1	3
Q13283	SPOP	G3BP1	3
P50991	SPOP	CCT4	3
P49368	SPOP	CCT3	3
Q7L5D6	SPOP	GET4	3
Q9NNW5	SPOP	WDR6	3
Q9Y5A9	SPOP	YTHDF2	3
Q99460	SPOP	PSMD1	2
P30050	SPOP	RPL12	2
P35268	SPOP	RPL22	2
P61353	SPOP	RPL27	2
P36578	SPOP	RPL4	2
P18124	SPOP	RPL7	2
O43823	SPOP	AKAP8	2
O43852	SPOP	CALU	2
O43175	SPOP	PHGDH	2
P68104	SPOP	EEF1A1	2
P63244	SPOP	RACK1	2
P31943	SPOP	HNRNPH1	2
P19367	SPOP	HK1	2
O94829	SPOP	IPO13	2
P07195	SPOP	LDHB	2
P27986	SPOP	PIK3R1	2
O43251	SPOP	RBFOX2	2
Q9Y265	SPOP	RUVBL1	2
Q9Y230	SPOP	RUVBL2	2
Q9Y2Z0	SPOP	SUGT1	2
P17987	SPOP	TCP1	2
P48643	SPOP	CCT5	2
Q99832	SPOP	CCT7	2
Q13509	SPOP	TUBB3	2
Q14157	SPOP	UBAP2L	2
P08670	SPOP	VIM	2
